# Transcriptome analyses of 7-day-old zebrafish larvae possessing a familial Alzheimer’s disease-like mutation in *psen1* indicate effects on oxidative phosphorylation, mcm functions, and iron homeostasis

**DOI:** 10.1101/2020.05.03.075424

**Authors:** Yang Dong, Morgan Newman, Stephen Pederson, Nhi Hin, Michael Lardelli

## Abstract

Early-onset familial Alzheimer’s disease (EOfAD) is promoted by dominant mutations, enabling the study of Alzheimer’s disease (AD) pathogenic mechanisms through generation of EOfAD-like mutations in animal models. In a previous study, we generated an EOfAD-like mutation, *psen1*^*Q96_K97del*^, in zebrafish and performed a transcriptome analysis comparing entire brains from 6-month-old wild type and heterozygous mutant fish. We identified predicted effects on mitochondrial function and endolysosomal acidification. Here we aimed to determine whether similar effects occur in 7 day post fertilization (dpf) zebrafish larvae that might be exploited in screening of chemical libraries to find ameliorative drugs. We generated clutches of wild type and heterozygous *psen1*^*Q96_K97del*^ 7 dpf larvae using a paired-mating strategy to reduce extraneous genetic variation before performing a comparative transcriptome analysis. We identified 228 differentially expressed genes and performed Goseq analysis and gene set enrichment analysis (GSEA). This predicted a significant effect on oxidative phosphorylation, consistent with our earlier observations of predicted effects on ATP synthesis in adult heterozygous *psen1*^*Q96_K97del*^ brains. The dysregulation of minichromosome maintenance protein complex (MCM) genes strongly contributed to predicted effects on DNA replication and the cell cycle and may explain earlier observations of genome instability due to *PSEN1* mutation. The upregulation of *crystallin* gene expression may be a response to defective activity of mutant Psen1 protein in endolysosomal acidification. Extracellular matrix (ECM) related genes were downregulated, consistent with previous studies of EOfAD mutant iPSC neurons and postmortem late onset AD brains. Also, changes in expression of genes controlling iron ion transport were observed without identifiable changes in the prevalence of transcripts containing iron responsive elements (IREs) in their 3’ untranslated regions. These changes may, therefore, predispose to the apparent iron dyshomeostasis previously observed in 6-month-old heterozygous *psen1*^*Q96_K97del*^ EOfAD-like mutant brains.
