## Supplementary data 1 for "Transcriptome analyses of 7-day-old zebrafish larvae possessing a familial Alzheimer’s disease-like mutation in *psen1* indicate effects on oxidative phosphorylation, mcm functions, and iron homeostasis"

### Sheet: Supplementary Data 1 DEgenes
Ensembl Gene ID	Gene Name	Description	Biotype	log2FC	log2CPM	P-Value	FDR	Rank statistics	Notes
ENSDARG00000039682	si:ch211-121a2.2	si:ch211-121a2.2 [Source:ZFIN;Acc:ZDB-GENE-070705-21]	protein_coding	-3.19536	1.23555	1.0169e-19	1.97239e-15	-18.9927	Rank statistics uses sign(log2FC) * (-log10PValue).
ENSDARG00000093024	si:ch211-213a13.2	si:ch211-213a13.2 [Source:ZFIN;Acc:ZDB-GENE-050208-551]	protein_coding	1.02452	2.75448	4.23346e-17	4.10561e-13	16.3733	Only genes with a FDR less than 0.01 are shown.
ENSDARG00000040781	sult3st4	sulfotransferase family 3, cytosolic sulfotransferase 4 [Source:ZFIN;Acc:ZDB-GENE-050913-17]	protein_coding	2.13807	0.454819	8.4423e-16	5.45823e-12	15.0735	"FC" indicates fold change.
ENSDARG00000077068	si:ch211-11p18.6	si:ch211-11p18.6 [Source:ZFIN;Acc:ZDB-GENE-070912-24]	protein_coding	-0.864355	3.60247	1.19551e-15	5.79703e-12	-14.9224	"CPM" indicates counts per million.
ENSDARG00000099511	CABZ01034698.2	NULL	protein_coding	1.54357	1.42103	2.11094e-15	8.18875e-12	14.6755	Positive values under "log2FC" indicate increased expression in the mutant.
ENSDARG00000079589	si:dkeyp-73d8.6	si:dkeyp-73d8.6 [Source:ZFIN;Acc:ZDB-GENE-070912-683]	protein_coding	1.44306	1.35298	2.62274e-15	8.47843e-12	14.5812	Negative values under "log2FC" indicate decreased expression in the mutant.
ENSDARG00000070011	si:ch211-167j6.4	si:ch211-167j6.4 [Source:ZFIN;Acc:ZDB-GENE-070912-146]	protein_coding	-1.90809	0.767769	1.91083e-14	5.29464e-11	-13.7188
ENSDARG00000078995	tex11	testis expressed 11 [Source:ZFIN;Acc:ZDB-GENE-140415-1]	protein_coding	1.59797	0.0501686	2.32036e-13	5.62572e-10	12.6344
ENSDARG00000091150	mki67	marker of proliferation Ki-67 [Source:ZFIN;Acc:ZDB-GENE-030131-9771]	protein_coding	-0.808755	4.22895	3.95627e-13	8.5262e-10	-12.4027
ENSDARG00000103849	mdh1ab	malate dehydrogenase 1Ab, NAD (soluble) [Source:ZFIN;Acc:ZDB-GENE-030131-7655]	polymorphic_pseudogene	-0.997592	4.6192	7.00035e-13	1.35779e-09	-12.1549
ENSDARG00000057128	hadhaa	hydroxyacyl-CoA dehydrogenase trifunctional multienzyme complex subunit alpha a [Source:ZFIN;Acc:ZDB-GENE-031222-5]	protein_coding	-0.753789	4.16372	1.31697e-12	2.32218e-09	-11.8804
ENSDARG00000090600	si:ch211-213a13.1	si:ch211-213a13.1 [Source:ZFIN;Acc:ZDB-GENE-050208-471]	protein_coding	-0.976482	3.06407	4.45349e-12	7.19833e-09	-11.3513
ENSDARG00000055618	acta1b	actin, alpha 1b, skeletal muscle [Source:ZFIN;Acc:ZDB-GENE-030131-55]	protein_coding	-1.00686	8.13787	6.26725e-12	9.35073e-09	-11.2029
ENSDARG00000097973	si:ch1073-190k2.1	si:ch1073-190k2.1 [Source:ZFIN;Acc:ZDB-GENE-131127-449]	protein_coding	-3.50569	0.796352	7.11026e-12	9.85075e-09	-11.1481
ENSDARG00000002991	cep135	centrosomal protein 135 [Source:ZFIN;Acc:ZDB-GENE-041210-325]	protein_coding	1.42104	3.22349	1.04726e-11	1.35418e-08	10.9799
ENSDARG00000101331	tekt1	tektin 1 [Source:ZFIN;Acc:ZDB-GENE-041114-99]	protein_coding	1.77705	1.44143	2.58568e-11	3.13449e-08	10.5874
ENSDARG00000039266	rbm25a	RNA binding motif protein 25a [Source:ZFIN;Acc:ZDB-GENE-090312-142]	protein_coding	0.791212	4.69786	8.62837e-11	9.84446e-08	10.0641
ENSDARG00000057911	zgc:86709	zgc:86709 [Source:ZFIN;Acc:ZDB-GENE-040625-35]	protein_coding	-0.829828	3.05239	2.11176e-10	2.27554e-07	-9.67536
ENSDARG00000052905	zgc:165423	zgc:165423 [Source:ZFIN;Acc:ZDB-GENE-070720-11]	protein_coding	-0.871362	5.36488	2.26379e-10	2.31098e-07	-9.64516
ENSDARG00000100584	ccdc40	coiled-coil domain containing 40 [Source:ZFIN;Acc:ZDB-GENE-060503-723]	protein_coding	0.936664	2.87647	2.54306e-10	2.35772e-07	9.59464
ENSDARG00000055644	prss60.2	serine protease 60.2 [Source:ZFIN;Acc:ZDB-GENE-050320-109]	protein_coding	-0.99364	2.05446	2.66882e-10	2.35772e-07	-9.57368
ENSDARG00000099470	muc5.3	mucin 5.3 [Source:ZFIN;Acc:ZDB-GENE-040426-1562]	protein_coding	-0.836509	5.13695	2.67426e-10	2.35772e-07	-9.5728
ENSDARG00000053558	rtkn2a	rhotekin 2a [Source:ZFIN;Acc:ZDB-GENE-041010-225]	protein_coding	1.63129	1.3808	4.55785e-10	3.84365e-07	9.34124
ENSDARG00000087046	si:ch211-222k6.2	si:ch211-222k6.2 [Source:ZFIN;Acc:ZDB-GENE-030131-9038]	protein_coding	-0.997269	1.38457	1.1416e-09	9.22604e-07	-8.94249
ENSDARG00000098754	si:ch211-156p11.1	si:ch211-156p11.1 [Source:ZFIN;Acc:ZDB-GENE-070912-120]	protein_coding	1.19001	0.592942	1.22922e-09	9.47101e-07	8.91037
ENSDARG00000044976	krt93	keratin 93 [Source:ZFIN;Acc:ZDB-GENE-060421-4592]	protein_coding	-0.708782	2.99783	1.26957e-09	9.47101e-07	-8.89634
ENSDARG00000115545	clec19a	C-type lectin domain containing 19A [Source:ZFIN;Acc:ZDB-GENE-080917-46]	protein_coding	-1.0844	1.6416	2.09212e-09	1.50291e-06	-8.67941
ENSDARG00000103019	gstp2	glutathione S-transferase pi 2 [Source:ZFIN;Acc:ZDB-GENE-050601-1]	protein_coding	-1.2709	2.32043	2.44156e-09	1.6913e-06	-8.61233
ENSDARG00000023861	dnase1l1l	deoxyribonuclease I-like 1-like [Source:ZFIN;Acc:ZDB-GENE-040718-100]	protein_coding	0.718055	3.96069	2.83688e-09	1.89738e-06	8.54716
ENSDARG00000045089	si:ch211-270n8.1	si:ch211-270n8.1 [Source:ZFIN;Acc:ZDB-GENE-081107-34]	protein_coding	-1.4987	0.578804	3.87671e-09	2.50642e-06	-8.41154
ENSDARG00000074531	spag9a	sperm associated antigen 9a [Source:ZFIN;Acc:ZDB-GENE-070820-7]	protein_coding	0.55694	5.06367	6.00279e-09	3.75581e-06	8.22165
ENSDARG00000060622	si:ch73-14h1.2	si:ch73-14h1.2 [Source:ZFIN;Acc:ZDB-GENE-070912-263]	protein_coding	-0.800851	4.22278	7.59636e-09	4.60434e-06	-8.11939
ENSDARG00000026726	anxa1a	annexin A1a [Source:ZFIN;Acc:ZDB-GENE-030131-6664]	protein_coding	-0.91133	6.88358	1.61577e-08	9.49681e-06	-7.79162
ENSDARG00000104899	CR931813.2	si:dkey-242k1.4 [Source:NCBI gene;Acc:101886194]	processed_transcript	0.797277	2.22291	2.28016e-08	1.30076e-05	7.64203
ENSDARG00000093699	si:ch73-27e22.4	si:ch73-27e22.4 [Source:ZFIN;Acc:ZDB-GENE-070705-232]	protein_coding	-1.11598	0.776463	2.83356e-08	1.57028e-05	-7.54767
ENSDARG00000042708	tuba8l	tubulin, alpha 8 like [Source:ZFIN;Acc:ZDB-GENE-030131-9167]	protein_coding	-0.595215	6.54026	3.45534e-08	1.86166e-05	-7.46151
ENSDARG00000054753	col10a1a	collagen, type X, alpha 1a [Source:ZFIN;Acc:ZDB-GENE-030131-8373]	protein_coding	-0.865198	5.99285	4.17208e-08	2.18707e-05	-7.37965
ENSDARG00000002192	aspn	asporin (LRR class 1) [Source:ZFIN;Acc:ZDB-GENE-041105-7]	protein_coding	-0.796059	3.20249	4.46673e-08	2.27991e-05	-7.35001
ENSDARG00000111240	dhrs13a.2	dehydrogenase/reductase (SDR family) member 13a, tandem duplicate 2 [Source:ZFIN;Acc:ZDB-GENE-040912-69]	protein_coding	-0.690051	3.06347	5.08281e-08	2.52785e-05	-7.2939
ENSDARG00000095082	ITLN1 (1 of many)	si:ch211-194p6.12 [Source:ZFIN;Acc:ZDB-GENE-160728-9]	protein_coding	1.22174	2.51785	6.37021e-08	3.08892e-05	7.19585
ENSDARG00000090946	si:zfos-364h11.2	si:zfos-364h11.2 [Source:ZFIN;Acc:ZDB-GENE-120703-46]	protein_coding	-1.06479	2.00888	1.25097e-07	5.918e-05	-6.90275
ENSDARG00000061196	emilin2a	elastin microfibril interfacer 2a [Source:ZFIN;Acc:ZDB-GENE-060503-247]	protein_coding	-0.773607	4.17438	1.65139e-07	7.62629e-05	-6.78215
ENSDARG00000077620	cdca7a	cell division cycle associated 7a [Source:ZFIN;Acc:ZDB-GENE-050417-29]	protein_coding	-1.02011	1.69086	1.75441e-07	7.91363e-05	-6.75587
ENSDARG00000074844	CABZ01061495.1	NULL	protein_coding	-0.584761	3.50822	1.92556e-07	8.3451e-05	-6.71544
ENSDARG00000002403	nusap1	nucleolar and spindle associated protein 1 [Source:ZFIN;Acc:ZDB-GENE-030827-5]	protein_coding	-0.795199	2.05011	1.93612e-07	8.3451e-05	-6.71307
ENSDARG00000007377	odc1	ornithine decarboxylase 1 [Source:ZFIN;Acc:ZDB-GENE-010816-1]	protein_coding	-0.67283	2.79102	2.17684e-07	9.15566e-05	-6.66217
ENSDARG00000095643	si:dkey-253d23.3	si:dkey-253d23.3 [Source:ZFIN;Acc:ZDB-GENE-050208-330]	protein_coding	-1.04495	2.06178	2.21858e-07	9.15566e-05	-6.65392
ENSDARG00000016771	tfa	transferrin-a [Source:ZFIN;Acc:ZDB-GENE-980526-35]	protein_coding	-0.671676	8.55471	2.47493e-07	0.000100008	-6.60644
ENSDARG00000097080	si:ch73-181m17.1	si:ch73-181m17.1 [Source:ZFIN;Acc:ZDB-GENE-131122-49]	protein_coding	-1.65836	2.09726	2.62824e-07	0.000104035	-6.58034
ENSDARG00000040004	si:ch211-244a23.1	si:ch211-244a23.1 [Source:ZFIN;Acc:ZDB-GENE-060503-789]	protein_coding	-0.69223	2.75251	2.86458e-07	0.000111123	-6.54294
ENSDARG00000053315	tmprss3a	transmembrane serine protease 3a [Source:ZFIN;Acc:ZDB-GENE-070912-70]	protein_coding	-1.07002	1.92999	3.35128e-07	0.000127454	-6.47479
ENSDARG00000040944	ntd5	ntl-dependent gene 5 [Source:ZFIN;Acc:ZDB-GENE-031030-7]	protein_coding	-0.468031	4.54871	4.29784e-07	0.000159063	-6.36675
ENSDARG00000054292	si:ch211-14a17.11	si:ch211-14a17.11 [Source:ZFIN;Acc:ZDB-GENE-030616-582]	protein_coding	-0.807462	2.27682	4.4846e-07	0.000159063	-6.34828
ENSDARG00000115701	crygm2d9	crystallin, gamma M2d9 [Source:ZFIN;Acc:ZDB-GENE-081105-81]	protein_coding	0.599625	6.26902	4.48666e-07	0.000159063	6.34808
ENSDARG00000114577	si:dkey-159n16.2	si:dkey-159n16.2 [Source:ZFIN;Acc:ZDB-GENE-131121-650]	protein_coding	0.633189	4.05784	4.51046e-07	0.000159063	6.34578
ENSDARG00000014803	cryba1l2	crystallin, beta A1, like 2 [Source:ZFIN;Acc:ZDB-GENE-041010-40]	protein_coding	0.51904	5.57048	5.54573e-07	0.000191717	6.25604
ENSDARG00000019995	bmp4	bone morphogenetic protein 4 [Source:ZFIN;Acc:ZDB-GENE-980528-2059]	protein_coding	0.524759	3.4403	5.63408e-07	0.000191717	6.24918
ENSDARG00000042018	fhl2a	four and a half LIM domains 2a [Source:ZFIN;Acc:ZDB-GENE-040808-49]	protein_coding	-0.460092	4.93114	6.33161e-07	0.000211738	-6.19849
ENSDARG00000035700	zgc:101664	zgc:101664 [Source:ZFIN;Acc:ZDB-GENE-041010-187]	protein_coding	-0.786082	1.54741	7.21551e-07	0.000237207	-6.14173
ENSDARG00000040192	nenf	neudesin neurotrophic factor [Source:ZFIN;Acc:ZDB-GENE-050320-129]	protein_coding	-0.983845	1.78459	7.5025e-07	0.000242531	-6.12479
ENSDARG00000069817	crygm2d17	crystallin, gamma M2d17 [Source:ZFIN;Acc:ZDB-GENE-070720-9]	protein_coding	0.802495	7.42809	8.22465e-07	0.000260853	6.08488
ENSDARG00000052122	rag1	recombination activating gene 1 [Source:ZFIN;Acc:ZDB-GENE-990415-234]	protein_coding	-0.812964	2.8824	8.42148e-07	0.000260853	-6.07461
ENSDARG00000062152	chaf1a	chromatin assembly factor 1, subunit A (p150) [Source:ZFIN;Acc:ZDB-GENE-030131-5366]	protein_coding	-0.589901	3.40881	8.47275e-07	0.000260853	-6.07198
ENSDARG00000104600	CABZ01070527.1	NULL	lincRNA	0.75094	4.10118	9.34045e-07	0.000283074	6.02963
ENSDARG00000071347	aftphb	aftiphilin b [Source:ZFIN;Acc:ZDB-GENE-060503-388]	protein_coding	0.566252	3.34888	9.63646e-07	0.000287552	6.01608
ENSDARG00000092243	BX005065.1	si:ch211-163b2.2 [Source:NCBI gene;Acc:103911565]	lincRNA	3.11036	0.767626	9.81804e-07	0.000288531	6.00798
ENSDARG00000100311	si:dkey-165e24.1	si:dkey-165e24.1 [Source:ZFIN;Acc:ZDB-GENE-081103-19]	protein_coding	-1.11581	1.18559	1.06163e-06	0.000307334	-5.97403
ENSDARG00000094210	fthl31	ferritin, heavy polypeptide-like 31 [Source:ZFIN;Acc:ZDB-GENE-050522-428]	protein_coding	0.721721	4.5237	1.20872e-06	0.000340598	5.91767
ENSDARG00000071604	si:ch211-156p11.1	si:ch211-156p11.1 [Source:ZFIN;Acc:ZDB-GENE-070912-120]	protein_coding	-0.750496	1.64339	1.21166e-06	0.000340598	-5.91662
ENSDARG00000039422	fuom	fucose mutarotase [Source:ZFIN;Acc:ZDB-GENE-030616-618]	protein_coding	-0.923276	0.393505	1.43487e-06	0.000397583	-5.84319
ENSDARG00000056386	TMC1	transmembrane channel-like 1 [Source:NCBI gene;Acc:567237]	protein_coding	-1.2847	0.500523	1.48545e-06	0.000405801	-5.82814
ENSDARG00000104403	oscp1a	organic solute carrier partner 1a [Source:ZFIN;Acc:ZDB-GENE-080204-2]	protein_coding	1.09236	0.393697	1.56064e-06	0.00042042	5.8067
ENSDARG00000067520	zgc:158482	zgc:158482 [Source:ZFIN;Acc:ZDB-GENE-070209-32]	protein_coding	-0.621574	2.83262	1.74328e-06	0.000457334	-5.75863
ENSDARG00000052779	zgc:153932	zgc:153932 [Source:ZFIN;Acc:ZDB-GENE-070209-223]	protein_coding	-1.0396	3.8711	1.74483e-06	0.000457334	-5.75825
ENSDARG00000092890	si:ch73-44m9.5	si:ch73-44m9.5 [Source:ZFIN;Acc:ZDB-GENE-081031-86]	protein_coding	3.47523	1.38806	1.80645e-06	0.000467173	5.74317
ENSDARG00000093997	si:dkey-9i23.15	si:dkey-9i23.15 [Source:ZFIN;Acc:ZDB-GENE-090313-361]	protein_coding	-0.640749	2.04646	1.9056e-06	0.00048633	-5.71997
ENSDARG00000024488	top2a	DNA topoisomerase II alpha [Source:ZFIN;Acc:ZDB-GENE-030131-2453]	protein_coding	-0.689342	3.45397	2.00916e-06	0.000506099	-5.69699
ENSDARG00000038668	gbp1	guanylate binding protein 1 [Source:ZFIN;Acc:ZDB-GENE-040718-32]	protein_coding	-0.91579	1.99542	2.14931e-06	0.000528743	-5.6677
ENSDARG00000039051	hhatla	hedgehog acyltransferase like, a [Source:ZFIN;Acc:ZDB-GENE-040426-1865]	protein_coding	-0.504417	6.91973	2.17786e-06	0.000528743	-5.66197
ENSDARG00000071543	si:dkey-42i9.7	si:dkey-42i9.7 [Source:ZFIN;Acc:ZDB-GENE-050208-731]	protein_coding	1.3076	0.75525	2.18083e-06	0.000528743	5.66138
ENSDARG00000086917	crygm2d2	crystallin, gamma M2d2 [Source:ZFIN;Acc:ZDB-GENE-060918-1]	protein_coding	0.533488	8.87135	2.33719e-06	0.000559655	5.63131
ENSDARG00000024278	adh8b	alcohol dehydrogenase 8b [Source:ZFIN;Acc:ZDB-GENE-030529-2]	protein_coding	-0.699521	5.9239	2.41402e-06	0.000571005	-5.61726
ENSDARG00000105183	CT009487.2	NULL	lincRNA	0.891864	2.83193	2.46344e-06	0.000575673	5.60846
ENSDARG00000062618	kcnj12b	potassium inwardly-rectifying channel, subfamily J, member 12b [Source:ZFIN;Acc:ZDB-GENE-091118-79]	protein_coding	-0.577583	3.40856	2.61021e-06	0.00060271	-5.58332
ENSDARG00000090847	si:ch211-209l18.4	si:ch211-209l18.4 [Source:ZFIN;Acc:ZDB-GENE-110411-221]	protein_coding	-0.905488	2.61797	2.64496e-06	0.000603548	-5.57758
ENSDARG00000024847	col5a2b	collagen, type V, alpha 2b [Source:ZFIN;Acc:ZDB-GENE-110406-2]	protein_coding	-0.823672	2.87542	2.71831e-06	0.000613074	-5.5657
ENSDARG00000093628	s100a11	S100 calcium binding protein A11 [Source:ZFIN;Acc:ZDB-GENE-070717-5]	protein_coding	-0.735887	2.51979	2.83619e-06	0.000630335	-5.54726
ENSDARG00000117693	CR318673.1	NULL	lincRNA	0.630086	3.09632	2.85984e-06	0.000630335	5.54366
ENSDARG00000015998	wdhd1	WD repeat and HMG-box DNA binding protein 1 [Source:ZFIN;Acc:ZDB-GENE-030131-1665]	protein_coding	-0.780646	1.01103	3.00577e-06	0.000655056	-5.52204
ENSDARG00000053323	zgc:112285	zgc:112285 [Source:ZFIN;Acc:ZDB-GENE-050913-132]	protein_coding	0.552985	6.52818	3.15838e-06	0.000680667	5.50054
ENSDARG00000014805	fhl5	four and a half LIM domains 5 [Source:ZFIN;Acc:ZDB-GENE-040822-3]	protein_coding	-0.966361	1.12998	3.46545e-06	0.000732596	-5.46024
ENSDARG00000069846	zgc:162944	zgc:162944 [Source:ZFIN;Acc:ZDB-GENE-070424-75]	protein_coding	-0.576345	4.01307	3.47488e-06	0.000732596	-5.45906
ENSDARG00000055270	si:ch1073-358c10.1	si:ch1073-358c10.1 [Source:ZFIN;Acc:ZDB-GENE-050309-123]	protein_coding	-0.849574	1.41583	3.51623e-06	0.000733341	-5.45392
ENSDARG00000096905	si:ch73-23l24.1	si:ch73-23l24.1 [Source:ZFIN;Acc:ZDB-GENE-131127-400]	protein_coding	-0.786933	1.62895	4.2884e-06	0.00088487	-5.3677
ENSDARG00000058285	cpt1b	carnitine palmitoyltransferase 1B (muscle) [Source:ZFIN;Acc:ZDB-GENE-041010-9]	protein_coding	-0.798462	3.01653	4.36424e-06	0.00089104	-5.36009
ENSDARG00000036139	lctla	lactase-like a [Source:ZFIN;Acc:ZDB-GENE-040718-233]	protein_coding	0.472389	5.82146	4.48594e-06	0.000906347	5.34815
ENSDARG00000030215	matn1	matrilin 1 [Source:ZFIN;Acc:ZDB-GENE-050307-3]	protein_coding	-0.562516	5.95445	4.88042e-06	0.000975883	-5.31154
ENSDARG00000074546	si:ch211-213a13.2	si:ch211-213a13.2 [Source:ZFIN;Acc:ZDB-GENE-050208-551]	protein_coding	-0.720514	1.68969	4.93205e-06	0.000976143	-5.30697
ENSDARG00000009844	dusp23a	dual specificity phosphatase 23a [Source:ZFIN;Acc:ZDB-GENE-030131-2554]	protein_coding	-0.475973	4.25382	5.18654e-06	0.00100804	-5.28512
ENSDARG00000078419	filip1a	filamin A interacting protein 1a [Source:ZFIN;Acc:ZDB-GENE-030131-4110]	protein_coding	-1.00627	0.606602	5.19715e-06	0.00100804	-5.28424
ENSDARG00000069559	muc13a	mucin 13a, cell surface associated [Source:ZFIN;Acc:ZDB-GENE-061207-26]	protein_coding	-0.54136	4.55982	5.28729e-06	0.00101537	-5.27677
ENSDARG00000033757	ncaph2	non-SMC condensin II complex, subunit H2 [Source:ZFIN;Acc:ZDB-GENE-041210-172]	protein_coding	-0.943698	0.5658	5.74315e-06	0.0010921	-5.24085
ENSDARG00000052734	hmgcra	3-hydroxy-3-methylglutaryl-CoA reductase a [Source:ZFIN;Acc:ZDB-GENE-040401-2]	protein_coding	-0.874523	3.4141	5.94891e-06	0.00112024	-5.22556
ENSDARG00000095615	si:dkeyp-86h10.3	si:dkeyp-86h10.3 [Source:ZFIN;Acc:ZDB-GENE-100922-65]	protein_coding	-0.479759	3.24805	6.54376e-06	0.00121781	-5.18417
ENSDARG00000038716	casq1a	calsequestrin 1a [Source:ZFIN;Acc:ZDB-GENE-040801-139]	protein_coding	-0.779606	5.86282	6.59258e-06	0.00121781	-5.18094
ENSDARG00000040306	otomp	otolith matrix protein [Source:ZFIN;Acc:ZDB-GENE-040709-1]	protein_coding	-0.443774	4.18455	6.85774e-06	0.00125484	-5.16382
ENSDARG00000104823	znf648	zinc finger protein 648 [Source:ZFIN;Acc:ZDB-GENE-120215-149]	protein_coding	-0.827037	3.96206	7.05707e-06	0.00127924	-5.15138
ENSDARG00000094466	si:ch73-199e17.1	si:ch73-199e17.1 [Source:ZFIN;Acc:ZDB-GENE-100921-8]	protein_coding	-0.573899	2.54731	8.01675e-06	0.00143975	-5.096
ENSDARG00000101495	ugt5b2	UDP glucuronosyltransferase 5 family, polypeptide B2 [Source:ZFIN;Acc:ZDB-GENE-100406-4]	protein_coding	-1.22003	1.35075	8.34859e-06	0.00148559	-5.07839
ENSDARG00000058966	zgc:112332	zgc:112332 [Source:ZFIN;Acc:ZDB-GENE-050522-387]	protein_coding	0.837937	3.40258	8.64516e-06	0.00152438	5.06323
ENSDARG00000037613	lgals8b	galectin 8b [Source:ZFIN;Acc:ZDB-GENE-120727-7]	protein_coding	0.679196	1.27911	9.31755e-06	0.00162814	5.0307
ENSDARG00000101180	mcm7	minichromosome maintenance complex component 7 [Source:ZFIN;Acc:ZDB-GENE-020419-27]	protein_coding	0.484028	6.24726	9.81276e-06	0.00168998	5.00821
ENSDARG00000105443	si:ch211-63p21.8	si:ch211-63p21.8 [Source:ZFIN;Acc:ZDB-GENE-130530-652]	protein_coding	0.7184	3.43274	9.84571e-06	0.00168998	5.00675
ENSDARG00000077372	tfr1b	transferrin receptor 1b [Source:ZFIN;Acc:ZDB-GENE-041220-2]	protein_coding	-0.531823	4.87458	1.01476e-05	0.00172652	-4.99364
ENSDARG00000070140	RETSAT	zgc:154169 [Source:ZFIN;Acc:ZDB-GENE-061110-141]	protein_coding	0.838124	0.363779	1.0555e-05	0.00177481	4.97654
ENSDARG00000028664	ahsa1a	AHA1, activator of heat shock protein ATPase homolog 1a [Source:ZFIN;Acc:ZDB-GENE-030131-1869]	protein_coding	-0.653234	1.87198	1.06144e-05	0.00177481	-4.9741
ENSDARG00000074749	abca12	ATP-binding cassette, sub-family A (ABC1), member 12 [Source:ZFIN;Acc:ZDB-GENE-030131-9790]	protein_coding	-0.454219	6.4861	1.08836e-05	0.00180426	-4.96323
ENSDARG00000052039	caspb	caspase b [Source:ZFIN;Acc:ZDB-GENE-020812-1]	protein_coding	-0.589137	2.784	1.10998e-05	0.00182451	-4.95468
ENSDARG00000077360	fthl30	ferritin, heavy polypeptide-like 30 [Source:ZFIN;Acc:ZDB-GENE-071004-57]	protein_coding	-0.84582	1.35832	1.14819e-05	0.00187145	-4.93999
ENSDARG00000003311	pank2	pantothenate kinase 2 [Source:ZFIN;Acc:ZDB-GENE-070112-1952]	protein_coding	0.438195	6.75226	1.19111e-05	0.00192524	4.92405
ENSDARG00000086103	slc37a1	solute carrier family 37 (glucose-6-phosphate transporter), member 1 [Source:ZFIN;Acc:ZDB-GENE-041114-151]	protein_coding	-0.579443	2.39565	1.29933e-05	0.00208279	-4.88628
ENSDARG00000024204	mcm3	minichromosome maintenance complex component 3 [Source:ZFIN;Acc:ZDB-GENE-020419-4]	protein_coding	-0.782119	2.84998	1.33965e-05	0.00212983	-4.87301
ENSDARG00000052000	cav2	caveolin 2 [Source:ZFIN;Acc:ZDB-GENE-040625-164]	protein_coding	0.433402	4.06066	1.35707e-05	0.00213999	4.8674
ENSDARG00000073720	si:dkey-250l23.4	si:dkey-250l23.4 [Source:ZFIN;Acc:ZDB-GENE-081104-393]	protein_coding	0.609535	2.73697	1.37425e-05	0.00214959	4.86193
ENSDARG00000019507	mcm5	minichromosome maintenance complex component 5 [Source:ZFIN;Acc:ZDB-GENE-021209-1]	protein_coding	-0.925368	2.84713	1.4989e-05	0.00232581	-4.82423
ENSDARG00000052113	hexa	hexosaminidase A (alpha polypeptide) [Source:ZFIN;Acc:ZDB-GENE-050417-283]	protein_coding	0.463509	4.46169	1.53004e-05	0.00235528	4.8153
ENSDARG00000019752	rom1a	retinal outer segment membrane protein 1a [Source:ZFIN;Acc:ZDB-GENE-040426-1765]	protein_coding	0.434083	4.63525	1.55141e-05	0.00236938	4.80927
ENSDARG00000079145	CABZ01077217.1	uncharacterized LOC100007503 [Source:NCBI gene;Acc:100007503]	protein_coding	-1.03611	1.39829	1.585e-05	0.00240176	-4.79997
ENSDARG00000052288	zmp:0000000634	zmp:0000000634 [Source:ZFIN;Acc:ZDB-GENE-130530-637]	protein_coding	-1.33095	-0.219843	1.64316e-05	0.0024706	-4.78432
ENSDARG00000052057	pcolceb	procollagen C-endopeptidase enhancer b [Source:ZFIN;Acc:ZDB-GENE-080722-44]	protein_coding	-0.604548	2.22404	1.65613e-05	0.00247094	-4.78091
ENSDARG00000052437	mia	MIA SH3 domain containing [Source:ZFIN;Acc:ZDB-GENE-081022-66]	protein_coding	-0.693338	2.1228	1.73582e-05	0.00255556	-4.76049
ENSDARG00000114670	ube2c	ubiquitin-conjugating enzyme E2C [Source:ZFIN;Acc:ZDB-GENE-051030-48]	protein_coding	-1.02658	0.27439	1.74581e-05	0.00255556	-4.758
ENSDARG00000102050	MCOLN3	mucolipin 3b [Source:NCBI gene;Acc:100001113]	protein_coding	-0.920846	0.748879	1.75237e-05	0.00255556	-4.75637
ENSDARG00000021086	znf367	zinc finger protein 367 [Source:ZFIN;Acc:ZDB-GENE-050417-231]	protein_coding	-0.770522	0.556174	1.91474e-05	0.00277151	-4.71789
ENSDARG00000029058	rbbp4	retinoblastoma binding protein 4 [Source:ZFIN;Acc:ZDB-GENE-030131-445]	protein_coding	-0.558349	3.5085	1.99164e-05	0.00281974	-4.70079
ENSDARG00000075707	nid2a	nidogen 2a (osteonidogen) [Source:ZFIN;Acc:ZDB-GENE-030827-2]	protein_coding	-0.479884	4.35044	1.99296e-05	0.00281974	-4.7005
ENSDARG00000099355	BX890548.1	NULL	processed_transcript	0.451305	3.55517	1.9953e-05	0.00281974	4.69999
ENSDARG00000102798	mcm2	minichromosome maintenance complex component 2 [Source:ZFIN;Acc:ZDB-GENE-020419-24]	protein_coding	-0.668675	3.60092	2.00998e-05	0.00281974	-4.69681
ENSDARG00000026771	tmem41ab	transmembrane protein 41ab [Source:ZFIN;Acc:ZDB-GENE-040426-2050]	protein_coding	-0.666128	3.53067	2.02075e-05	0.00281974	-4.69449
ENSDARG00000087164	crygm2d4	crystallin, gamma M2d4 [Source:ZFIN;Acc:ZDB-GENE-060918-3]	protein_coding	0.483824	7.82975	2.05742e-05	0.00284283	4.68668
ENSDARG00000038156	dusp11	dual specificity phosphatase 11 (RNA/RNP complex 1-interacting) [Source:ZFIN;Acc:ZDB-GENE-050417-226]	protein_coding	-0.553301	2.77859	2.06661e-05	0.00284283	-4.68474
ENSDARG00000091918	BX548073.1	NULL	processed_transcript	0.812542	0.508384	2.08803e-05	0.00285208	4.68026
ENSDARG00000104721	si:dkey-203a12.9	si:dkey-203a12.9 [Source:ZFIN;Acc:ZDB-GENE-141216-334]	protein_coding	-1.00946	0.646227	2.13989e-05	0.00289578	-4.66961
ENSDARG00000062727	cep290	centrosomal protein 290 [Source:ZFIN;Acc:ZDB-GENE-041111-243]	protein_coding	0.430888	6.05295	2.14989e-05	0.00289578	4.66758
ENSDARG00000070239	knl1	kinetochore scaffold 1 [Source:ZFIN;Acc:ZDB-GENE-030131-5437]	protein_coding	-0.801767	1.31845	2.22784e-05	0.00297265	-4.65212
ENSDARG00000037845	col9a3	collagen, type IX, alpha 3 [Source:ZFIN;Acc:ZDB-GENE-030131-9799]	protein_coding	-0.658972	6.10069	2.23761e-05	0.00297265	-4.65022
ENSDARG00000057074	rpgrb	retinitis pigmentosa GTPase regulator b [Source:ZFIN;Acc:ZDB-GENE-081015-2]	protein_coding	0.513603	4.86758	2.26306e-05	0.00298425	4.6453
ENSDARG00000030254	cbln9	cerebellin 9 [Source:ZFIN;Acc:ZDB-GENE-040724-34]	protein_coding	-0.871378	1.01503	2.27711e-05	0.00298425	-4.64262
ENSDARG00000058533	pole	polymerase (DNA directed), epsilon [Source:ZFIN;Acc:ZDB-GENE-070705-557]	protein_coding	-0.603929	1.99263	2.40465e-05	0.00313024	-4.61895
ENSDARG00000061416	c2cd4a	C2 calcium dependent domain containing 4A [Source:ZFIN;Acc:ZDB-GENE-030131-5712]	protein_coding	0.559235	4.75887	2.49723e-05	0.00320805	4.60254
ENSDARG00000038658	cavin4a	caveolae associated protein 4a [Source:ZFIN;Acc:ZDB-GENE-050506-21]	protein_coding	-0.43262	5.06336	2.4975e-05	0.00320805	-4.60249
ENSDARG00000103744	hacd1	3-hydroxyacyl-CoA dehydratase 1 [Source:ZFIN;Acc:ZDB-GENE-170413-2]	protein_coding	-0.417953	5.24186	2.64403e-05	0.00337392	-4.57773
ENSDARG00000069093	col2a1a	collagen, type II, alpha 1a [Source:ZFIN;Acc:ZDB-GENE-980526-192]	protein_coding	-0.610823	9.25796	2.67957e-05	0.00339692	-4.57193
ENSDARG00000036239	gatm	glycine amidinotransferase (L-arginine:glycine amidinotransferase) [Source:ZFIN;Acc:ZDB-GENE-021015-1]	protein_coding	-0.817409	6.0425	2.76389e-05	0.00345868	-4.55848
ENSDARG00000098950	si:dkeyp-92c9.4	si:dkeyp-92c9.4 [Source:ZFIN;Acc:ZDB-GENE-141216-314]	protein_coding	-0.913598	0.157446	2.76395e-05	0.00345868	-4.55847
ENSDARG00000034063	unm_sa911	un-named sa911 [Source:ZFIN;Acc:ZDB-GENE-120727-3]	protein_coding	-0.792175	1.67333	2.79312e-05	0.00347279	-4.55391
ENSDARG00000053502	cryaa	crystallin, alpha A [Source:ZFIN;Acc:ZDB-GENE-020508-1]	protein_coding	0.457328	6.95995	2.85131e-05	0.00352254	4.54496
ENSDARG00000077029	bub1	BUB1 mitotic checkpoint serine/threonine kinase [Source:ZFIN;Acc:ZDB-GENE-081104-75]	protein_coding	-0.67488	1.27764	2.9316e-05	0.00359882	-4.53289
ENSDARG00000026759	ldlrb	low density lipoprotein receptor b [Source:ZFIN;Acc:ZDB-GENE-040426-1254]	protein_coding	-0.481905	3.33256	2.98189e-05	0.00363754	-4.52551
ENSDARG00000045808	rlbp1b	retinaldehyde binding protein 1b [Source:ZFIN;Acc:ZDB-GENE-040426-1870]	protein_coding	-0.70353	3.40236	3.03057e-05	0.00367381	-4.51848
ENSDARG00000030723	cldn11b	claudin 11b [Source:ZFIN;Acc:ZDB-GENE-010328-13]	protein_coding	0.414332	4.00055	3.12166e-05	0.00376073	4.50561
ENSDARG00000021404	zgc:110319	zgc:110319 [Source:ZFIN;Acc:ZDB-GENE-050417-345]	protein_coding	0.4045	4.27612	3.31173e-05	0.00396508	4.47995
ENSDARG00000103277	cyp24a1	cytochrome P450, family 24, subfamily A, polypeptide 1 [Source:ZFIN;Acc:ZDB-GENE-060825-1]	protein_coding	0.42058	8.36186	3.3444e-05	0.00397964	4.47568
ENSDARG00000038281	natd1	zgc:110779 [Source:ZFIN;Acc:ZDB-GENE-050306-19]	protein_coding	0.426555	5.25628	3.37844e-05	0.0039948	4.47128
ENSDARG00000014041	smarcad1a	SWI/SNF-related, matrix-associated actin-dependent regulator of chromatin, subfamily a, containing DEAD/H box 1 a [Source:ZFIN;Acc:ZDB-GENE-050522-499]	protein_coding	-0.683565	1.5792	3.39834e-05	0.0039948	-4.46873
ENSDARG00000098591	tubb2b	tubulin, beta 2b [Source:ZFIN;Acc:ZDB-GENE-030131-722]	protein_coding	-0.427661	6.97651	3.5747e-05	0.00417397	-4.44676
ENSDARG00000062817	crym	crystallin, mu [Source:ZFIN;Acc:ZDB-GENE-070112-1782]	protein_coding	-0.808518	1.48736	3.5938e-05	0.00417397	-4.44445
ENSDARG00000040041	mcm4	minichromosome maintenance complex component 4 [Source:ZFIN;Acc:ZDB-GENE-030131-9544]	protein_coding	-0.590567	3.97759	3.74478e-05	0.00429947	-4.42657
ENSDARG00000023587	kcnk5a	potassium channel, subfamily K, member 5a [Source:ZFIN;Acc:ZDB-GENE-051113-112]	protein_coding	-0.830636	1.50812	3.74619e-05	0.00429947	-4.42641
ENSDARG00000105511	BX248521.2	NULL	antisense	0.921371	1.11676	3.87675e-05	0.00442314	4.41153
ENSDARG00000096920	si:zfos-375h5.1	si:zfos-375h5.1 [Source:ZFIN;Acc:ZDB-GENE-131121-284]	protein_coding	0.459151	3.35455	3.91213e-05	0.00443741	4.40759
ENSDARG00000094077	si:dkey-21e2.16	si:dkey-21e2.16 [Source:ZFIN;Acc:ZDB-GENE-050208-698]	protein_coding	0.554659	2.80156	3.96449e-05	0.00447065	4.40181
ENSDARG00000010948	kif11	kinesin family member 11 [Source:ZFIN;Acc:ZDB-GENE-020426-1]	protein_coding	-0.641352	2.0539	4.13437e-05	0.00463528	-4.38359
ENSDARG00000026629	gmds	GDP-mannose 4,6-dehydratase [Source:ZFIN;Acc:ZDB-GENE-050419-45]	protein_coding	-0.408709	4.37303	4.21254e-05	0.00469577	-4.37546
ENSDARG00000100954	wars	tryptophanyl-tRNA synthetase [Source:ZFIN;Acc:ZDB-GENE-040426-1742]	protein_coding	-0.544076	2.32801	4.34097e-05	0.00481128	-4.36241
ENSDARG00000071083	si:dkeyp-34c12.1	si:dkeyp-34c12.1 [Source:ZFIN;Acc:ZDB-GENE-030131-5347]	protein_coding	0.599144	2.8656	4.47849e-05	0.0049355	4.34887
ENSDARG00000103754	aspm	abnormal spindle microtubule assembly [Source:ZFIN;Acc:ZDB-GENE-050208-620]	protein_coding	-0.594378	2.71802	4.58439e-05	0.00502366	-4.33872
ENSDARG00000004748	zgc:100868	zgc:100868 [Source:ZFIN;Acc:ZDB-GENE-040801-33]	protein_coding	-0.524062	5.4824	4.63241e-05	0.00504776	-4.33419
ENSDARG00000093323	si:ch211-114l13.1	si:ch211-114l13.1 [Source:ZFIN;Acc:ZDB-GENE-070424-109]	protein_coding	0.628794	2.25133	4.88043e-05	0.00527282	4.31154
ENSDARG00000068431	si:ch211-195h23.3	si:ch211-195h23.3 [Source:ZFIN;Acc:ZDB-GENE-070912-174]	protein_coding	1.46933	4.4617	4.89331e-05	0.00527282	4.3104
ENSDARG00000055753	suv39h1b	suppressor of variegation 3-9 homolog 1b [Source:ZFIN;Acc:ZDB-GENE-030131-5105]	protein_coding	-0.799688	0.251438	4.93846e-05	0.00527625	-4.30641
ENSDARG00000052348	smarca5	SWI/SNF related, matrix associated, actin dependent regulator of chromatin, subfamily a, member 5 [Source:ZFIN;Acc:ZDB-GENE-021125-1]	protein_coding	-0.41537	4.60858	4.9509e-05	0.00527625	-4.30532
ENSDARG00000055314	mcmbp	minichromosome maintenance complex binding protein [Source:ZFIN;Acc:ZDB-GENE-030131-9676]	protein_coding	-0.433851	3.61214	5.00059e-05	0.00530008	-4.30098
ENSDARG00000073699	col9a1a	collagen, type IX, alpha 1a [Source:ZFIN;Acc:ZDB-GENE-080721-25]	protein_coding	-0.443331	6.06257	5.02891e-05	0.00530112	-4.29853
ENSDARG00000092033	si:dkey-239h2.3	si:dkey-239h2.3 [Source:ZFIN;Acc:ZDB-GENE-081104-383]	protein_coding	0.404465	6.00497	5.45594e-05	0.00572019	4.26313
ENSDARG00000097825	BX465227.1	uncharacterized LOC100535512 [Source:NCBI gene;Acc:100535512]	lincRNA	0.434871	3.21507	5.67747e-05	0.00589222	4.24584
ENSDARG00000041295	lim2.5	lens intrinsic membrane protein 2.5 [Source:ZFIN;Acc:ZDB-GENE-050320-94]	protein_coding	0.462361	4.79237	5.71945e-05	0.00589222	4.24265
ENSDARG00000101670	kntc1	kinetochore associated 1 [Source:ZFIN;Acc:ZDB-GENE-050208-92]	protein_coding	-0.638678	1.85814	5.72611e-05	0.00589222	-4.24214
ENSDARG00000079347	zgc:194659	zgc:194659 [Source:ZFIN;Acc:ZDB-GENE-081022-139]	protein_coding	0.582282	5.34152	5.74872e-05	0.00589222	4.24043
ENSDARG00000096988	CR589944.1	NULL	antisense	0.977172	1.90941	5.77193e-05	0.00589222	4.23868
ENSDARG00000110961	zgc:110045	zgc:110045 [Source:ZFIN;Acc:ZDB-GENE-050706-149]	protein_coding	0.575024	3.5103	5.88565e-05	0.00591127	4.23021
ENSDARG00000029406	h2afx	H2A histone family, member X [Source:ZFIN;Acc:ZDB-GENE-040426-987]	protein_coding	-0.751858	1.0404	5.9094e-05	0.00591127	-4.22846
ENSDARG00000014179	pfkma	phosphofructokinase, muscle a [Source:ZFIN;Acc:ZDB-GENE-040912-135]	protein_coding	-0.415851	5.93784	5.92395e-05	0.00591127	-4.22739
ENSDARG00000079245	si:dkey-73p2.2	si:dkey-73p2.2 [Source:ZFIN;Acc:ZDB-GENE-131119-50]	protein_coding	-0.990248	2.86872	5.96378e-05	0.00591127	-4.22448
ENSDARG00000037402	lim2.3	lens intrinsic membrane protein 2.3 [Source:ZFIN;Acc:ZDB-GENE-040718-327]	protein_coding	0.373061	5.1441	5.97734e-05	0.00591127	4.22349
ENSDARG00000042876	abracl	ABRA C-terminal like [Source:ZFIN;Acc:ZDB-GENE-030131-8594]	protein_coding	-0.499141	2.99425	6.0137e-05	0.00591127	-4.22086
ENSDARG00000063195	pxk	PX domain containing serine/threonine kinase [Source:ZFIN;Acc:ZDB-GENE-050208-393]	protein_coding	0.375151	6.02745	6.04606e-05	0.00591127	4.21853
ENSDARG00000011094	ccna2	cyclin A2 [Source:ZFIN;Acc:ZDB-GENE-020418-1]	protein_coding	-0.74764	1.45121	6.05649e-05	0.00591127	-4.21778
ENSDARG00000002986	gda	guanine deaminase [Source:ZFIN;Acc:ZDB-GENE-050522-434]	protein_coding	-0.510741	4.17448	6.06487e-05	0.00591127	-4.21718
ENSDARG00000091260	mylk4a	myosin light chain kinase family, member 4a [Source:ZFIN;Acc:ZDB-GENE-120824-2]	protein_coding	-0.445329	4.8142	6.16582e-05	0.00597961	-4.21001
ENSDARG00000093494	si:ch211-217k17.9	si:ch211-217k17.9 [Source:ZFIN;Acc:ZDB-GENE-061207-21]	protein_coding	-0.550643	3.78513	6.23783e-05	0.00601432	-4.20497
ENSDARG00000077403	col8a1a	collagen, type VIII, alpha 1a [Source:ZFIN;Acc:ZDB-GENE-070912-274]	protein_coding	-0.6928	2.36446	6.26363e-05	0.00601432	-4.20317
ENSDARG00000044685	nr0b2a	nuclear receptor subfamily 0, group B, member 2a [Source:ZFIN;Acc:ZDB-GENE-080403-1]	protein_coding	0.715384	4.7811	6.44701e-05	0.00615991	4.19064
ENSDARG00000057683	mcm6	minichromosome maintenance complex component 6 [Source:ZFIN;Acc:ZDB-GENE-030909-6]	protein_coding	-0.766793	3.16177	6.53997e-05	0.0062181	-4.18442
ENSDARG00000095147	krt96	keratin 96 [Source:ZFIN;Acc:ZDB-GENE-030131-221]	protein_coding	0.683397	5.21287	6.71997e-05	0.00635807	4.17263
ENSDARG00000053068	cyp8b1	cytochrome P450, family 8, subfamily B, polypeptide 1 [Source:ZFIN;Acc:ZDB-GENE-040808-53]	protein_coding	-0.642855	3.19003	6.95394e-05	0.0065475	-4.15777
ENSDARG00000004232	dlb	deltaB [Source:ZFIN;Acc:ZDB-GENE-980526-114]	protein_coding	-0.521416	2.48328	7.03776e-05	0.00659442	-4.15257
ENSDARG00000062702	ankmy1	ankyrin repeat and MYND domain containing 1 [Source:ZFIN;Acc:ZDB-GENE-050208-740]	protein_coding	0.788949	0.697935	7.61736e-05	0.00708745	4.1182
ENSDARG00000036832	cyt1l	type I cytokeratin, enveloping layer, like [Source:ZFIN;Acc:ZDB-GENE-061026-4]	protein_coding	-0.461112	8.22628	7.63702e-05	0.00708745	-4.11708
ENSDARG00000051880	kcnj11	potassium inwardly-rectifying channel, subfamily J, member 11 [Source:ZFIN;Acc:ZDB-GENE-060308-2]	protein_coding	-0.617937	1.98664	8.28527e-05	0.00765244	-4.08169
ENSDARG00000008982	casq2	calsequestrin 2 [Source:ZFIN;Acc:ZDB-GENE-010724-12]	protein_coding	-0.39353	5.07945	8.52315e-05	0.00783273	-4.0694
ENSDARG00000076830	si:dkey-65b12.6	si:dkey-65b12.6 [Source:ZFIN;Acc:ZDB-GENE-060526-329]	protein_coding	-0.788841	2.53184	8.56125e-05	0.00783273	-4.06746
ENSDARG00000051879	abcc8	ATP-binding cassette, sub-family C (CFTR/MRP), member 8 [Source:ZFIN;Acc:ZDB-GENE-050517-22]	protein_coding	0.387249	5.10917	8.76502e-05	0.00796614	4.05725
ENSDARG00000011072	ddx11	DEAD/H (Asp-Glu-Ala-Asp/His) box helicase 11 [Source:ZFIN;Acc:ZDB-GENE-041114-191]	protein_coding	-0.694393	0.697337	8.78921e-05	0.00796614	-4.05605
ENSDARG00000095048	si:dkey-250k15.7	si:dkey-250k15.7 [Source:ZFIN;Acc:ZDB-GENE-100921-33]	protein_coding	0.574092	2.01551	8.91432e-05	0.00804196	4.04991
ENSDARG00000090232	clpb	ClpB homolog, mitochondrial AAA ATPase chaperonin [Source:ZFIN;Acc:ZDB-GENE-150227-1]	protein_coding	0.415866	5.39316	9.13273e-05	0.00820086	4.0394
ENSDARG00000099873	zgc:163083	zgc:163083 [Source:ZFIN;Acc:ZDB-GENE-070424-53]	protein_coding	-0.716395	1.08364	9.22659e-05	0.00824696	-4.03496
ENSDARG00000093402	si:dkey-286j17.4	si:dkey-286j17.4 [Source:ZFIN;Acc:ZDB-GENE-130530-2]	protein_coding	-1.09457	2.22211	9.27112e-05	0.00824875	-4.03287
ENSDARG00000038066	kpna2	karyopherin alpha 2 (RAG cohort 1, importin alpha 1) [Source:ZFIN;Acc:ZDB-GENE-040718-22]	protein_coding	-0.636641	2.02479	9.50432e-05	0.00841762	-4.02208
ENSDARG00000062943	taco1	translational activator of mitochondrially encoded cytochrome c oxidase I [Source:ZFIN;Acc:ZDB-GENE-070410-35]	protein_coding	-0.622466	2.26834	9.84685e-05	0.00868134	-4.0067
ENSDARG00000042285	atp8b3	ATPase phospholipid transporting 8B3 [Source:ZFIN;Acc:ZDB-GENE-050208-424]	protein_coding	-0.521477	2.2649	9.98106e-05	0.00875985	-4.00082
ENSDARG00000054746	uggt1	UDP-glucose glycoprotein glucosyltransferase 1 [Source:ZFIN;Acc:ZDB-GENE-061103-619]	protein_coding	-0.46128	3.76034	0.000103532	0.00904552	-3.98493
ENSDARG00000087994	si:ch211-114c17.1	si:ch211-114c17.1 [Source:ZFIN;Acc:ZDB-GENE-140106-201]	protein_coding	0.610781	2.59635	0.000105979	0.0092178	3.97478
ENSDARG00000078425	oat	ornithine aminotransferase [Source:ZFIN;Acc:ZDB-GENE-110411-148]	protein_coding	-0.579463	5.40979	0.000108362	0.00935045	-3.96512
ENSDARG00000035018	thy1	Thy-1 cell surface antigen [Source:ZFIN;Acc:ZDB-GENE-030131-8561]	protein_coding	-0.50665	2.62392	0.000108468	0.00935045	-3.9647
ENSDARG00000005462	kif4	kinesin family member 4 [Source:ZFIN;Acc:ZDB-GENE-040426-1545]	protein_coding	-0.593413	2.05593	0.000111899	0.0096035	-3.95117
ENSDARG00000100915	si:ch211-255f4.7	si:ch211-255f4.7 [Source:ZFIN;Acc:ZDB-GENE-050208-628]	protein_coding	0.428017	3.73781	0.000115291	0.00983552	3.9382
ENSDARG00000095559	si:dkey-246j7.1	si:dkey-246j7.1 [Source:ZFIN;Acc:ZDB-GENE-050419-230]	protein_coding	-0.606414	1.17505	0.000115617	0.00983552	-3.93698
